# The genetic networks of regeneration, cell plasticity, and longevity of the Immortal Jellyfish *Turritopsis dohrnii* (Cnidaria, Hydrozoa)

**DOI:** 10.1101/2025.07.02.660568

**Authors:** Yui Matsumoto, Maria Pia Miglietta

## Abstract

When medusae of *Turritopsis dohrnii* are damaged, wounded, or exposed to otherwise lethal conditions, they revert to an earlier life cycle stage (the polyp) through an intermediate and transient benthic stage, the cyst, thus effectively escaping death. By employing a super transcriptome approach, we profile how the expression putative homologs of genes involved in regeneration, pluripotency, and longevity, change throughout life cycle stages of *T. dorhnii.* We follow the expression of putative homologs of Sirtuins, factors that control telomere maintenance, heat shock proteins (HSPs), and the Yamanaka transcription factor families (POU, Sox, Klf, Myc). We show that during its life cycle reversal, *T. dohrnii* manipulates genetic networks of high relevance in biomedical studies in mammals, such as SIRT3, POU factors, RTEL1, and HSP70/90. Our data showcase *T. dohrnii* as an *in vivo* research system that can contribute to understanding the genetic networks that regulate cell programming and ontogeny reversal.
