## Appendix for "The genetic networks of regeneration, cell plasticity, and longevity of the Immortal Jellyfish *Turritopsis dohrnii* (Cnidaria, Hydrozoa)": AppendixA_SIRT.xlsx

### Sheet: SuperTranscripts
Length	SuperTranscript	Description (BLATRINITY_x E-05: NR-Metazoa database)	e-value	Top hit species	SIRT
4483	TRINITY_DN12676_c0_g1	NAD-dependent protein deacetylase sirtuin-1-like	4.40138e-53	Hydra vulgaris	SIRT1
2052	TRINITY_DN12676_c0_g4	NAD-dependent protein deacetylase sirtuin-1-like	1.00373e-54	Hydra vulgaris	SIRT1
3747	TRINITY_DN1286_c1_g4	NAD-dependent protein deacetylase sirtuin-2-like isoform X1	3.01753e-69	Pocillopora damicornis	SIRT2
3497	TRINITY_DN1286_c1_g3	NAD-dependent protein deacetylase sirtuin-2-like	1.28155e-76	Pocillopora damicornis	SIRT2
1593	TRINITY_DN44041_c0_g1	NAD-dependent protein deacetylase sirtuin-2 isoform X2	5.76454e-74	Protobothrops mucrosquamatus	SIRT2
957	TRINITY_DN59869_c0_g1	NAD-dependent protein deacetylase sirtuin-2-like isoform X1	2.61427e-55	Pediculus humanus corporis	SIRT2
742	TRINITY_DN26950_c1_g2	NAD-dependent protein deacetylase sirtuin-2	1.26019e-94	Exaiptasia pallida	SIRT2
669	TRINITY_DN48442_c0_g1	NAD-dependent protein deacetylase sirtuin-2	5.99079e-20	Nicrophorus vespilloides	SIRT2
466	TRINITY_DN170997_c0_g1	NAD-dependent protein deacetylase sirtuin-2-like	2.48306e-25	Leptotrombidium deliense	SIRT2
457	TRINITY_DN185625_c0_g1	NAD-dependent protein deacetylase sirtuin-2-like isoform X1	3.63134e-33	Penaeus vannamei	SIRT2
4482	TRINITY_DN5614_c0_g2	NAD-dependent protein deacetylase sirtuin-3, mitochondrial	1.00681e-81	Fulmaris glacialis	SIRT3
1230	TRINITY_DN5614_c0_g1	NAD-dependent protein deacetylase sirtuin-3, mitochondrial	3.7343e-88	Fulmaris glacialis	SIRT3
571	TRINITY_DN112150_c0_g1	NAD-dependent protein deacetylase sirtuin-3, mitochondrial	2.22161e-30	Carlito syrichta	SIRT3
479	TRINITY_DN48442_c0_g2	NAD-dependent protein deacetylase sirtuin-3, mitochondrial isoform X2	3.66204e-22	Soboliphyme baturini	SIRT3
1731	TRINITY_DN13101_c0_g2	NAD-dependent protein lipoamidase sirtuin-4, mitochondrial	4.04251e-128	Hydra vulgaris	SIRT4
688	TRINITY_DN24104_c1_g1	NAD-dependent protein deacylase Sirt4	5.7653e-11	Acropora millepora	SIRT4
460	TRINITY_DN104048_c0_g1	NAD-dependent protein lipoamidase sirtuin-4, mitochondrial isoform X1	3.72542e-20	Dinothrombium tinctorium	SIRT4
407	TRINITY_DN240975_c0_g1	NAD-dependent protein deacylase sirtuin-5, mitochondrial-like	1.27037e-25	Capitella teleta	SIRT5
2783	TRINITY_DN18122_c0_g2	NAD-dependent protein deacetylase Sirt6-like	8.20755e-85	Macrostomum lignano	SIRT6
2491	TRINITY_DN169310_c0_g2	NAD-dependent protein deacetylase Sirt6	9.00487e-37	Macrostomum lignano	SIRT6
1921	TRINITY_DN6422_c0_g1	NAD-dependent protein deacetylase sirtuin-6-like	2.11084e-118	Hydra vulgaris	SIRT6
1863	TRINITY_DN92032_c0_g4	NAD-dependent protein deacetylase Sirt6-like	2.07337e-85	Macrostomum lignano	SIRT6
1724	TRINITY_DN34335_c0_g2	NAD-dependent protein deacetylase sirtuin-6	4.44947e-23	Apteryx rowi	SIRT6
1675	TRINITY_DN14702_c0_g1	NAD-dependent protein deacetylase Sirt6-like	4.11872e-24	Amphimedon queenslandica	SIRT6
1330	TRINITY_DN185593_c0_g1	NAD-dependent protein deacetylase sirtuin-6	6.33374e-26	Apteryx rowi	SIRT6
1201	TRINITY_DN91255_c0_g2	NAD-dependent protein deacetylase sirtuin-6	9.22161e-13	Acanthaster planci	SIRT6
793	TRINITY_DN83417_c0_g2	NAD-dependent protein deacetylase Sirt6-like	1.51693e-15	Amphimedon queenslandica	SIRT6
659	TRINITY_DN188037_c0_g1	NAD-dependent protein deacetylase sirtuin-6-like	1.58278e-17	Helobdella robusta	SIRT6
649	TRINITY_DN178025_c0_g1	NAD-dependent protein deacetylase sirtuin-6 isoform X2	6.11155e-17	Anolis carolinensi	SIRT6
572	TRINITY_DN116978_c0_g2	NAD-dependent protein deacetylase Sirt6	3.0658e-49	Lingula antina	SIRT6
553	TRINITY_DN178643_c0_g2	NAD-dependent protein deacetylase sirtuin-6	4.12092e-45	Amphimedon queenslandica	SIRT6
512	TRINITY_DN92398_c0_g1	NAD-dependent protein deacetylase sirtuin-6 isoform X1	1.20431e-24	Strongylocentrotus purpuratus	SIRT6
621	TRINITY_DN67851_c0_g1	NAD-dependent protein deacetylase sirtuin-7	1.7215e-19	Litomosoides sigmodontis	SIRT7
529	TRINITY_DN224449_c0_g1	NAD-dependent protein deacetylase sirtuin-7	2.6362e-15	Litomosoides sigmodontis	SIRT7

### Sheet: Species
Species	Phylum	Top-hits
Hydra vulgaris	Cnidaria	4		Counts
Amphimedon queenslandica	Porifera	4		SIRT1	2
Macrostomum lignano	Platyhelminthes	3		SIRT2	8
Pocillopora damicornis	Cnidaria	2		SIRT3	4
Fulmarus glacialis	Chordata	2		SIRT4	3
Apteryx rowi	Chordata	2		SIRT5	1
Acanthaster planci	Echinodermata	1		SIRT6	14
Lingula anatina	Brachiopoda	1		SIRT7	2
Pediculus humanus corporis	Arthropoda	1
Capitella teleta	Annelida	1		Phylum	Hits
Anolis carolinensis	Chordata	1		Porifera	4
Zootermopsis nevadensis	Arthropoda	1		Cnidaria	8
Acropora millepora	Cnidaria	1		Platyhelminthes	3
Strongylocentrotus purpuratus	Echinodermata	1		Nematoda	2
Litomosoides sigmodontis	Nematoda	1		Annelida	2
Protobothrops mucrosquamatus	Chordata	1		Brachiopoda	1
Soboliphyme baturini	Nematoda	1		Arthropoda	6
Helobdella robusta	Annelida	1		Echinodermata	2
Dinothrombium tinctorium	Arthropoda	1		Chordata	6
Penaeus vannamei	Arthropoda	1
Nicrophorus vespilloides	Arthropoda	1
Leptotrombidium deliense	Arthropoda	1
Exaiptasia pallida	Cnidaria	1

### Sheet: Norm.Exp
Feature	SIRT	Polyp1	Polyp2	Polyp3	Avg. Polyp	Medusa1	Medusa2	Medusa3	Avg. Medusa	Cyst1	Cyst2	Avg. Cyst	RevPolyp1	RevPolyp2	RevPolyp3	Avg. RevPolyp
TRINITY_DN104048_c0_g1		0	0	0	0	0	0	0	0	0	0	0	0	3.29643	0	1.09881
TRINITY_DN112150_c0_g2		0	0	0	0	0	0	0	0	0	0	0	1.61054	0	0	0.536848
TRINITY_DN116978_c0_g2		0	0	0	0	0	0	0	0	0	0	0	0	8.24108	0	2.74703
TRINITY_DN12676_c0_g1		28.6496	73.2805	26.7526	42.8942	15.5743	22.6441	36.7158	24.9781	7.27638	26.5806	16.9285	19.3265	16.4822	8.86362	14.8908
TRINITY_DN12676_c0_g4		19.8344	2.06424	24.5232	15.4739	1.19803	4.24578	20.9804	8.80808	0	18.9862	9.49309	8.05271	0	0	2.68424
TRINITY_DN1286_c1_g3		1.32229	20.6424	14.491	12.1519	16.7724	25.4747	29.2228	23.8233	14.5528	22.7834	18.6681	27.3792	14.8339	12.803	18.3387
TRINITY_DN1286_c1_g4		0	4.12848	43.4729	15.8671	13.1783	8.49155	32.22	17.9633	0	34.1751	17.0876	43.4847	16.4822	18.7121	26.2263
TRINITY_DN13101_c0_g2		0	11.3533	6.68814	6.01382	1.19803	29.7204	9.74092	13.5531	1.45528	0	0.727638	9.66326	1.64822	0	3.77049
TRINITY_DN14702_c0_g1		0	0	0	0	0	0	0	0	0	0	0	1.61054	51.0947	8.86362	20.5229
TRINITY_DN169310_c0_g2		0	0	0	0	0	0	0	0	0	0	0	0	0	35.4545	11.8182
TRINITY_DN170997_c0_g1		0	0	0	0	0	0	0	0	0	0	0	0	4.94465	0	1.64822
TRINITY_DN178025_c0_g1		0	0	0	0	0	0	0	0	0	0	0	0	0	4.92424	1.64141
TRINITY_DN178643_c0_g2		0	0	0	0	0	0	0	0	0	0	0	0	0	2.95454	0.984847
TRINITY_DN18122_c0_g2	SIRT6	3.96687	4.12848	5.57345	4.55627	9.5842	4.24578	2.99721	5.60906	13.0975	2.84793	7.9727	3.22109	26.3714	67.9545	32.5157
TRINITY_DN185593_c0_g1		0	30.9636	0	10.3212	1.19803	0	0	0.399342	0	0	0	1.61054	0	0	0.536848
TRINITY_DN185625_c0_g1		0	0	0	0	0	0	0	0	0	0	0	0	9.88929	0	3.29643
TRINITY_DN188037_c0_g1		0	0	0	0	0	0	0	0	0	0	0	0	13.1857	0	4.39524
TRINITY_DN224449_c0_g1		0	0	0	0	0	0	0	0	0	0	0	0	4.94465	0	1.64822
TRINITY_DN240975_c0_g1		0	0	0	0	0	0	0	0	0	0	0	0	0	1.96969	0.656565
TRINITY_DN24104_c1_g1		1.32229	9.28908	0	3.53712	3.59408	1.41526	0.749302	1.91955	0	0	0	0	1.64822	0.984847	0.877687
TRINITY_DN26950_c1_g2		0	0	0	0	0	0	0	0	0	0	0	0	4.94465	0.984847	1.9765
TRINITY_DN34335_c0_g2		0	0	0	0	0	0	0	0	0	0	0	0	49.4465	0	16.4822
TRINITY_DN44041_c0_g1		7.93374	33.0279	25.6379	22.1998	51.5151	24.0594	19.4818	31.6854	39.2924	8.54378	23.9181	22.5476	54.3911	46.2878	41.0755
TRINITY_DN48442_c0_g1		0	0	0	0	0	0	0	0	0	0	0	1.61054	3.29643	0	1.63566
TRINITY_DN48442_c0_g2		0	0	0	0	0	0	0	0	0	0	0	1.61054	3.29643	0	1.63566
TRINITY_DN5614_c0_g1		0	0	0	0	0	0	0	0	0	0	0	24.1581	41.2054	6.89393	24.0858
TRINITY_DN5614_c0_g2	SIRT3	181.154	108.373	40.1288	109.885	85.0598	134.45	73.4316	97.647	368.185	243.972	306.079	70.8639	28.0197	13.7879	37.5571
TRINITY_DN59869_c0_g1		1.32229	7.22484	8.91752	5.82155	15.5743	9.90681	1.4986	8.99325	8.73165	2.84793	5.78979	12.8843	11.5375	63.0302	29.1507
TRINITY_DN6422_c0_g1		19.3936	2.06424	7.80283	9.75355	3.59408	2.83052	3.74651	3.39037	0	31.3272	15.6636	8.05271	3.29643	0	3.78305
TRINITY_DN67851_c0_g1		0	0	0	0	0	0	0	0	0	0	0	0	0	5.90908	1.96969
TRINITY_DN83417_c0_g2		0	0	0	0	0	0	0	0	0	0	0	0	0	10.8333	3.61111
TRINITY_DN91255_c0_g2		0	0	0	0	0	0	0	0	0	0	0	0	31.3161	8.86362	13.3932
TRINITY_DN92032_c0_g4		0	0	0	0	0	0	0	0	0	0	0	0	100.541	23.6363	41.3925
TRINITY_DN92398_c0_g1		0	0	0	0	0	0	0	0	0	0	0	0	0	1.96969	0.656565

### Sheet: Profiles
Feature	SIRT	Avg. Polyp	Avg. Medusa	Avg. Cyst	Avg. RevPolyp			Feature	SIRT	Avg. Polyp	Avg. Medusa	Avg. Cyst	Avg. RevPolyp
TRINITY_DN5614_c0_g2	SIRT3	109.885	97.647	306.079	37.5571			TRINITY_DN12676_c0_g4	SIRT1	15.4739	8.80808	9.49309	2.68424
TRINITY_DN12676_c0_g1	SIRT1	42.8942	24.9781	16.9285	14.8908			TRINITY_DN44041_c0_g1	SIRT2	22.1998	31.6854	23.9181	41.0755
TRINITY_DN44041_c0_g1	SIRT2	22.1998	31.6854	23.9181	41.0755			TRINITY_DN1286_c1_g3	SIRT2	12.1519	23.8233	18.6681	18.3387
TRINITY_DN1286_c1_g4	SIRT2	15.8671	17.9633	17.0876	26.2263			TRINITY_DN59869_c0_g1	SIRT2	5.82155	8.99325	5.78979	29.1507
TRINITY_DN12676_c0_g4	SIRT1	15.4739	8.80808	9.49309	2.68424			TRINITY_DN5614_c0_g2	SIRT3	109.885	97.647	306.079	37.5571
TRINITY_DN1286_c1_g3	SIRT2	12.1519	23.8233	18.6681	18.3387			TRINITY_DN18122_c0_g2	SIRT6	4.55627	5.60906	7.9727	32.5157
TRINITY_DN185593_c0_g1	SIRT6	10.3212	0.399342	0	0.536848			TRINITY_DN14702_c0_g1	SIRT6	0	0	0	20.5229
TRINITY_DN6422_c0_g1	SIRT6	9.75355	3.39037	15.6636	3.78305
TRINITY_DN13101_c0_g2	SIRT4	6.01382	13.5531	0.727638	3.77049
TRINITY_DN59869_c0_g1	SIRT2	5.82155	8.99325	5.78979	29.1507
TRINITY_DN18122_c0_g2	SIRT6	4.55627	5.60906	7.9727	32.5157
TRINITY_DN24104_c1_g1	SIRT4	3.53712	1.91955	0	0.877687
TRINITY_DN92032_c0_g4	SIRT6	0	0	0	41.3925
TRINITY_DN5614_c0_g1	SIRT3	0	0	0	24.0858
TRINITY_DN14702_c0_g1	SIRT6	0	0	0	20.5229	**found in all RP replicates
TRINITY_DN34335_c0_g2	SIRT6	0	0	0	16.4822
TRINITY_DN91255_c0_g2	SIRT6	0	0	0	13.3932
TRINITY_DN169310_c0_g2		0	0	0	11.8182
TRINITY_DN188037_c0_g1		0	0	0	4.39524
TRINITY_DN83417_c0_g2		0	0	0	3.61111
TRINITY_DN185625_c0_g1		0	0	0	3.29643
TRINITY_DN116978_c0_g2		0	0	0	2.74703
TRINITY_DN26950_c1_g2		0	0	0	1.9765
TRINITY_DN67851_c0_g1		0	0	0	1.96969
TRINITY_DN224449_c0_g1		0	0	0	1.64822
TRINITY_DN170997_c0_g1		0	0	0	1.64822
TRINITY_DN178025_c0_g1		0	0	0	1.64141
TRINITY_DN48442_c0_g1		0	0	0	1.63566
TRINITY_DN48442_c0_g2		0	0	0	1.63566
TRINITY_DN104048_c0_g1		0	0	0	1.09881
TRINITY_DN178643_c0_g2		0	0	0	0.984847
TRINITY_DN92398_c0_g1		0	0	0	0.656565
TRINITY_DN240975_c0_g1		0	0	0	0.656565
TRINITY_DN112150_c0_g2		0	0	0	0.536848
TRINITY_DN112150_c0_g1		0	0	0	0	No exp in any stage

### Sheet: Profiles 2
Feature	SIRT	Avg. Polyp	Avg. Medusa	Avg. Cyst	Avg. RevPolyp
TRINITY_DN12676_c0_g4	SIRT1	15.4739	8.80808	9.49309	2.68424
TRINITY_DN44041_c0_g1	SIRT2	22.1998	31.6854	23.9181	41.0755
TRINITY_DN1286_c1_g3	SIRT2	12.1519	23.8233	18.6681	18.3387
TRINITY_DN59869_c0_g1	SIRT2	5.82155	8.99325	5.78979	29.1507
TRINITY_DN18122_c0_g2	SIRT6	4.55627	5.60906	7.9727	32.5157
TRINITY_DN14702_c0_g1	SIRT6	0	0	0	20.5229
