## Appendix for "The genetic networks of regeneration, cell plasticity, and longevity of the Immortal Jellyfish *Turritopsis dohrnii* (Cnidaria, Hydrozoa)": AppendixB_Telomerase.xlsx

### Sheet: SuperTranscripts
Length	SuperTranscript	Description (BLATRINITY_x E-05: NR-Metazoa database)	e-value	Top hit species	Acr.
850	TRINITY_DN200994_c0_g1	Telomeric repeat-binding factor 2	1.75122e-09	Cynoglossus semilaevis	TERF2
4229	TRINITY_DN3002_c0_g1	telomeric repeat-binding factor 1	2.13728e-08	Piliocolobus tephrosceles	TERF1
2204	TRINITY_DN34418_c0_g2	telomere repeats-binding bouquet formation protein 1 isoform X1	2.9696e-46	Hydra vulgaris	TERB1
1504	TRINITY_DN13869_c1_g1	telomere length regulation protein TEL2 homolog isoform X2	2.71953e-40	Stylophora pistillata	TEL2
510	TRINITY_DN27788_c0_g2	telomere length regulation protein TEL2 homolog isoform X1	5.51388e-35	Drosophila melanogaster	TEL2
1826	TRINITY_DN156_c1_g1	telomere length regulation protein TEL2 homolog	6.23288e-61	Aphis gossypii	TEL2
1831	TRINITY_DN579_c0_g5	telomere length and silencing protein 1 homolog	3.99705e-100	Hydra vulgaris	(n/a)
7113	TRINITY_DN43831_c0_g1	telomere-associated protein RIF1-like	0	Hydra vulgaris	RIF1
2261	TRINITY_DN13333_c0_g1	telomerase reverse transcriptase-like	6.29285e-10	Exaiptasia pallida	TERT
4705	TRINITY_DN2073_c0_g2	Telomerase reverse transcriptase	0	Hydra vulgaris	TERT
3545	TRINITY_DN2073_c0_g4	Telomerase reverse transcriptase	0	Hydra vulgaris	TERT
1097	TRINITY_DN14174_c0_g2	Telomerase reverse transcriptase	3.68948e-95	Exaiptasia pallida	TERT
1087	TRINITY_DN9005_c1_g1	Telomerase reverse transcriptase	2.27531e-14	Panaeus vannamei	TERT		Counts
935	TRINITY_DN44885_c0_g1	Telomerase reverse transcriptase	9.91667e-15	Folsomia candida	TERT		TERF1	1
585	TRINITY_DN18771_c0_g1	Telomerase reverse transcriptase	1.3837e-15	Exaiptasia pallida	TERT		TERF2	1
580	TRINITY_DN209546_c0_g1	telomerase reverse transcriptase	5.6528e-09	Neodiprion lecontei	TERT		TERB1	1
11593	TRINITY_DN2349_c0_g1	telomerase protein component 1-like	0	Hydra vulgaris	TEP1		TEL2	3
9224	TRINITY_DN4862_c0_g2	telomerase protein component 1-like	1.46267e-37	Saccoglossus kowalevskii	TEP1		Tel. length silencing	1
9208	TRINITY_DN2349_c0_g2	telomerase protein component 1-like	0	Hydra vulgaris	TEP1		RIF1	1
6071	TRINITY_DN22065_c0_g1	telomerase protein component 1-like	6.41444e-35	hydra vulgaris	TEP1		TERT	8
4288	TRINITY_DN6215_c0_g2	telomerase protein component 1-like	4.1698e-151	hydra vulgaris	TEP1		TEP1	29
4095	TRINITY_DN6215_c0_g4	telomerase protein component 1-like	5.09063e-178	hydra vulgaris	TEP1		TCAB1	1
4078	TRINITY_DN143961_c0_g1	telomerase protein component 1-like	6.32017e-37	lottia gigantea	TEP1		EST1A	3
3960	TRINITY_DN15511_c0_g1	telomerase protein component 1-like	7.59566e-23	lottia gigantea	TEP1		RTEL1	2
3567	TRINITY_DN13792_c0_g1	telomerase protein component 1-like	5.47701e-144	amphimedon queenslandica	TEP1		POT1	1
3423	TRINITY_DN5572_c0_g3	telomerase protein component 1-like	1.07825e-61	branchiostoma belcheri	TEP1		PINX1	4
1859	TRINITY_DN85893_c1_g2	telomerase protein component 1-like	3.78479e-89	branchiostoma belcheri	TEP1
1574	TRINITY_DN5572_c0_g2	telomerase protein component 1-like	9.64068e-31	crassostrea gigas	TEP1
1094	TRINITY_DN41178_c0_g2	telomerase protein component 1-like	1.4732e-16	orbicella faveolata	TEP1
986	TRINITY_DN106292_c0_g1	telomerase protein component 1-like	5.26397e-31	lottia gigantea	TEP1
775	TRINITY_DN13792_c0_g2	telomerase protein component 1-like	3.32449e-78	amphimedon queenslandica	TEP1
758	TRINITY_DN41178_c0_g4	telomerase protein component 1-like	1.5093e-20	crassostrea gigas	TEP1
744	TRINITY_DN56632_c1_g1	telomerase protein component 1-like	7.27405e-46	crassostrea gigas	TEP1
637	TRINITY_DN190259_c0_g1	telomerase protein component 1-like	5.9348e-24	amphimedon queenslandica	TEP1
583	TRINITY_DN85893_c0_g2	telomerase protein component 1-like	4.17667e-27	amphimedon queenslandica	TEP1
570	TRINITY_DN56632_c1_g2	telomerase protein component 1-like	5.19209e-26	pomacea canaliculata	TEP1
545	TRINITY_DN143961_c0_g2	telomerase protein component 1-like	3.31191e-21	branchiostoma floridae	TEP1
527	TRINITY_DN41178_c0_g1	telomerase protein component 1-like	4.90998e-10	amphimedon queenslandica	TEP1
488	TRINITY_DN45253_c0_g1	telomerase protein component 1-like	3.79917e-24	amphimedon queenslandica	TEP1
430	TRINITY_DN41806_c0_g2	telomerase protein component 1-like	1.45619e-06	pomacea canaliculata	TEP1
407	TRINITY_DN238316_c0_g1	telomerase protein component 1-like	9.76007e-10	hydra vulgaris	TEP1
1104	TRINITY_DN13247_c0_g1	telomerase protein component 1 isoform X1	3.44549e-42	amphimedon queenslandica	TEP1
10956	TRINITY_DN5589_c0_g1	Telomerase protein component 1	5.05865e-55	crassostrea virginica	TEP1
2612	TRINITY_DN5520_c0_g2	telomerase protein component 1	0	hydra vulgaris	TEP1
620	TRINITY_DN61284_c0_g2	telomerase protein component 1	4.27283e-37	nothobranchius furzeri	TEP1
4389	TRINITY_DN2903_c0_g1	Telomerase Cajal body protein 1	1.44263e-113	pocillopora damicornis	TCAB1
3272	TRINITY_DN56213_c0_g3	telomerase-binding protein EST1A-like	4.05805e-37	hydra vulgaris	EST1A
2317	TRINITY_DN14920_c0_g1	telomerase-binding protein EST1A-like	8.68823e-79	hydra vulgaris	EST1A
999	TRINITY_DN56213_c0_g2	telomerase-binding protein EST1A-like	7.61276e-12	hydra vulgaris	EST1A
9768	TRINITY_DN10_c0_g1	regulator of telomere elongation helicase 1-like	0	hydra vulgaris	RTEL1
2635	TRINITY_DN4549_c0_g1	regulator of telomere elongation helicase 1 homolog	1.92109e-26	drosophila biarmipes	RTEL1
5084	TRINITY_DN19458_c0_g1	Protection of telomeres protein 1	2.92352e-33	hydra vulgaris	POT1
1103	TRINITY_DN48869_c0_g3	PIN2/TERF1-interacting telomerase inhibitor 1-like isoform X2	6.43173e-22	nematostella vectensis	PINX1
403	TRINITY_DN162120_c0_g1	PIN2/TERF1-interacting telomerase inhibitor 1-like	6.16094e-06	saccoglossus kowalevskii	PINX1
2021	TRINITY_DN20923_c0_g1	PIN2/TERF1-interacting telomerase inhibitor 1	4.42621e-11	hydra vulgaris	PINX1
1184	TRINITY_DN1210_c0_g2	PIN2/TERF1-interacting telomerase inhibitor 1	6.85806e-80	hydra vulgaris	PINX1

### Sheet: Species
Species	Common Name	Phylum	#BLAST Top-Hits
Hydra vulgaris	Hydra	Cnidaria	18
Amphimedon queenslandica	Sponge	Porifera	7
Branchiostoma belcheri	Lancelet	Chordata	3
Lottia gigantea	Owl limpet	Mollusca	3
Exaiptasia pallida	Sea anenome	Cnidaria	3
Crassostrea gigas	Japanese oyster	Mollusca	3
Saccoglossus kowalevskii	Acorn worm	Hemichordata	2
Pomacea canaliculata	Golden apple snail	Mollusca	2
Folsomia candida	Springtail	Arthopoda	1
Aphis gossypii	Greenfly	Arthopoda	1
Nematostella vectensis	Starlet sea anemone	Cnidaria	1
Branchiostoma floridae	Florida lancelet	Chordata	1
Capitella teleta	Bristle worm	Annelida	1
Cynoglossus semilaevis	Tongue sole	Chordata	1
Piliocolobus tephrosceles	Ugandan red colobus	Chordata	1
Pocillopora damicornis	Cauliflower coral	Cnidaria	1
Orbicella faveolata	Mountainous star coral	Cnidaria	1
Crassostrea virginica	Eastern oyster	Mollusca	1
Nothobranchius furzeri	Turquiose killifish	Chordata	1
Neodiprion lecontei	Redheaded pine sawfly	Arthopoda	1
Stylophora pistillata	Hood coral	Cnidaria	1
Penaeus vannamei	Pacific white shrimp	Arthopoda	1
Drosophila melanogaster	Fruit fly	Arthopoda	1
Drosophila biarmipes	Fruit fly	Arthopoda	1

### Sheet: Norm.Exp
Feature	Polyp1	Polyp2	Polyp3	Avg. Polyp	Medusa1	Medusa2	Medusa3	Avg. Medusa	Cyst1	Cyst2	Avg. Cyst	RevPolyp1	RevPolyp2	RevPolyp3	Avg. RevPolyp
TRINITY_DN10_c0_g1	303.709	631.557	1225.92	720.396	672.107	676.949	913.138	754.065	758.426	998.658	878.542	2132.58	5053.82	3389.73	3525.38
TRINITY_DN56213_c0_g3	38.5963	123.188	73.1893	78.3247	87.0041	69.6597	79.8593	78.841	356.241	374.779	365.51	130.296	27.4747	36.3928	64.7212
TRINITY_DN6215_c0_g4	442.909	613.339	624.82	560.356	221.86	567.995	479.156	423.003	671.486	57.9478	364.717	188.319	58.0022	135.173	127.165
TRINITY_DN1210_c0_g2	237.273	394.723	171.453	267.816	652.531	432.247	235.544	440.108	344.225	210.719	277.472	242.269	334.276	187.163	254.569
TRINITY_DN4862_c0_g2	129.076	240.304	188.395	185.925	41.3269	53.5844	62.9194	52.6102	162.57	378.542	270.556	102.812	71.7395	59.7882	78.1132
TRINITY_DN2903_c0_g1	613.745	461.523	241.254	438.841	304.514	201.835	197.631	234.66	48.0643	386.068	217.066	234.126	236.588	132.574	201.096
TRINITY_DN5589_c0_g1	297.382	205.603	143.668	215.551	34.8016	73.232	126.645	78.2264	131.47	250.605	191.038	80.4172	56.4758	93.5816	76.8248
TRINITY_DN3002_c0_g1	89.8472	141.406	237.188	156.147	130.506	237.557	254.098	207.387	141.366	160.297	150.831	218.857	239.64	111.778	190.092
TRINITY_DN579_c0_g5	1.26545	15.6154	72.5117	29.7975	121.806	189.332	74.2126	128.45	163.277	59.4529	111.365	88.5607	39.6857	106.579	78.2751
TRINITY_DN2073_c0_g2	254.356	90.2225	302.923	215.834	117.456	110.741	89.5392	105.912	81.992	104.607	93.2995	112.991	93.1087	62.3877	89.4959
TRINITY_DN5520_c0_g2	0	1.73505	155.189	52.3079	132.681	158.967	146.005	145.885	110.972	74.5043	92.7381	173.05	170.954	137.773	160.592
TRINITY_DN2073_c0_g4	0	11.2778	0	3.75927	6.52531	42.8675	36.2997	28.5642	73.5101	106.865	90.1874	96.7042	24.422	88.3826	69.8362
TRINITY_DN2349_c0_g2	252.458	114.513	74.5447	147.172	100.055	85.735	129.065	104.952	34.6346	125.679	80.1567	65.1481	112.952	31.1939	69.7645
TRINITY_DN22065_c0_g1	18.3491	2.60257	49.4706	23.4741	0	3.57229	0	1.19076	142.779	9.03082	75.905	53.9508	9.15823	15.5969	26.2353
TRINITY_DN2349_c0_g1	49.9854	166.565	132.825	116.458	123.981	126.816	255.711	168.836	46.6506	91.8133	69.232	181.193	90.056	233.954	168.401
TRINITY_DN5572_c0_g3	1.26545	1.73505	12.1982	5.06624	0	7.14459	0.806659	2.65041	0	121.164	60.5818	3.05382	6.10549	15.5969	8.25208
TRINITY_DN143961_c0_g1	0	2.60257	48.7929	17.1318	2.1751	8.93073	0	3.70194	14.1366	82.7825	48.4595	58.0225	6.10549	49.3903	37.8394
TRINITY_DN41178_c0_g2	0	0.867524	6.09911	2.32221	0	0	0	0	0	57.9478	28.9739	6.10763	6.10549	7.79847	6.67053
TRINITY_DN19458_c0_g1	41.1273	110.175	52.859	68.0539	208.81	87.5212	46.7862	114.372	33.2209	21.8245	27.5227	38.6817	97.6878	90.9821	75.7839
TRINITY_DN14920_c0_g1	2.53091	37.3035	23.0411	20.9585	113.105	69.6597	99.2191	93.9947	4.94779	39.8861	22.417	11.1973	16.7901	15.5969	14.5281
TRINITY_DN13333_c0_g1	0	0	0	0	0	0	0	0	9.89559	24.8348	17.3652	0	0	0	0
TRINITY_DN43831_c0_g1	4.42909	27.7608	77.9331	36.7076	106.58	182.187	74.2126	120.993	0	30.8553	15.4277	157.781	123.636	207.959	163.125
TRINITY_DN9005_c1_g1	8.22545	0	0	2.74182	0	0	0	0	23.3253	0	11.6627	0	0	0	0
TRINITY_DN6215_c0_g2	0	90.2225	232.444	107.555	95.7045	103.596	117.772	105.691	8.48193	10.536	9.50894	69.2198	33.5802	18.1964	40.3321
TRINITY_DN48869_c0_g3	11.3891	9.54276	7.45447	9.46211	21.751	14.2892	7.25993	14.4334	7.06828	2.25771	4.66299	8.14351	35.1066	90.9821	44.7441
TRINITY_DN5572_c0_g2	7.59272	1.73505	1.35536	3.56104	4.35021	0	0	1.45007	0	6.77312	3.38656	3.05382	13.7374	7.79847	8.19654
TRINITY_DN209546_c0_g1	0	3.47009	4.06607	2.51206	17.4008	0	3.22664	6.87582	4.94779	1.50514	3.22646	1.01794	12.211	2.59949	5.27614
TRINITY_DN156_c1_g1	673.854	0.867524	0	224.907	0	0	0	0	2.82731	0.752568	1.78994	1.01794	0	0	0.339313
TRINITY_DN18771_c0_g1	0	0	0.677679	0.225893	0	0	0	0	2.82731	0	1.41366	1.01794	0	0	0.339313
TRINITY_DN13869_c1_g1	0	0	0	0	8.70041	8.93073	0.806659	6.14593	0	1.50514	0.752568	0	0	0	0
TRINITY_DN41178_c0_g1	0.632727	0.867524	1.35536	0.95187	0	0	3.22664	1.07555	0.706828	0	0.353414	1.01794	3.05274	0	1.35689
TRINITY_DN85893_c0_g2	0	0	0	0	0	0	0	0	0.706828	0	0.353414	0	1.52637	31.1939	10.9067
TRINITY_DN34418_c0_g2	0	0	0	0	0	12.503	22.5865	11.6965	0	0	0	4.07175	1.52637	0	1.86604
TRINITY_DN13792_c0_g1	0	0	0	0	0	0	0	0	0	0	0	3.05382	21.3692	96.1811	40.2014
TRINITY_DN106292_c0_g1	0	0	0	0	0	0	0	0	0	0	0	0	1.52637	25.9949	9.17375
TRINITY_DN13247_c0_g1	0	0	0	0	0	0	0	0	0	0	0	0	0	36.3928	12.1309
TRINITY_DN56632_c1_g2	0.632727	0	0.677679	0.436802	0	0	0.806659	0.268886	0	0	0	0	10.6846	2.59949	4.42803
TRINITY_DN13792_c0_g2	0	0	0	0	0	0	0	0	0	0	0	0	3.05274	10.398	4.48357
TRINITY_DN56632_c1_g1	0	0	0	0	0	0	0	0	0	0	0	2.03588	3.05274	0	1.69621
TRINITY_DN41178_c0_g4	0	1.73505	2.03304	1.25603	0	0	0	0	0	0	0	0	7.63186	0	2.54395
TRINITY_DN238316_c0_g1	0	0	0.677679	0.225893	0	0	0	0	0	0	0	0	0	0	0
TRINITY_DN162120_c0_g1	0	0	0	0	0	0	0	0	0	0	0	0	0	5.19898	1.73299
TRINITY_DN41806_c0_g2	0	0	0	0	0	0	0	0	0	0	0	0	9.15823	0	3.05274
TRINITY_DN20923_c0_g1	0	0	21.0081	7.00268	8.70041	5.35844	0	4.68628	0	0	0	0	0	0	0
TRINITY_DN200994_c0_g1	0	0	0	0	0	0	0	0	0	0	0	0	4.57912	5.19898	3.25936
TRINITY_DN44885_c0_g1	0	1.73505	2.03304	1.25603	0	0	0	0	0	0	0	0	0	0	0
TRINITY_DN143961_c0_g2	0	0.867524	0	0.289175	13.0506	3.57229	0	5.54097	0	0	0	0	0	0	0
TRINITY_DN190259_c0_g1	0	0	0	0	0	0	0	0	0	0	0	0	1.52637	12.9974	4.84127
TRINITY_DN27788_c0_g2	0	0	0	0	0	0	0	0	0	0	0	0	0	5.19898	1.73299
TRINITY_DN56213_c0_g2	0	0	18.2973	6.09911	0	0	0	0	0	0	0	0	0	0	0
TRINITY_DN45253_c0_g1	0	0	0	0	0	0	0	0	0	0	0	0	1.52637	2.59949	1.37529
TRINITY_DN61284_c0_g2	0	0	0	0	0	0	0	0	0	0	0	3.05382	0	0	1.01794
TRINITY_DN15511_c0_g1	63.2727	6.07267	16.942	28.7624	17.4008	17.8615	23.3931	19.5518	0	0	0	43.7714	22.8956	46.7908	37.8192
TRINITY_DN85893_c1_g2	0	0.867524	0	0.289175	4.35021	0	0.806659	1.71895	0	0	0	6.10763	3.05274	57.1887	22.1164
TRINITY_DN4549_c0_g1	0	0	0	0	32.6265	25.006	78.2459	45.2928	0	0	0	0	0	0	0
TRINITY_DN14174_c0_g2	0	0	0	0	0	0	7.25993	2.41998	0	0	0	0	1.52637	0	0.508791

### Sheet: NormExp.selected
Feature	Polyp1	Polyp2	Polyp3	Avg. Polyp	Medusa1	Medusa2	Medusa3	Avg. Medusa	Cyst1	Cyst2	Avg. Cyst	RevPolyp1	RevPolyp2	RevPolyp3	Avg. RevPolyp
TRINITY_DN10_c0_g1	303.709	631.557	1225.92	720.396	672.107	676.949	913.138	754.065	758.426	998.658	878.542	2132.58	5053.82	3389.73	3525.38
TRINITY_DN56213_c0_g3	38.5963	123.188	73.1893	78.3247	87.0041	69.6597	79.8593	78.841	356.241	374.779	365.51	130.296	27.4747	36.3928	64.7212
TRINITY_DN6215_c0_g4	442.909	613.339	624.82	560.356	221.86	567.995	479.156	423.003	671.486	57.9478	364.717	188.319	58.0022	135.173	127.165
TRINITY_DN1210_c0_g2	237.273	394.723	171.453	267.816	652.531	432.247	235.544	440.108	344.225	210.719	277.472	242.269	334.276	187.163	254.569
TRINITY_DN4862_c0_g2	129.076	240.304	188.395	185.925	41.3269	53.5844	62.9194	52.6102	162.57	378.542	270.556	102.812	71.7395	59.7882	78.1132
TRINITY_DN2903_c0_g1	613.745	461.523	241.254	438.841	304.514	201.835	197.631	234.66	48.0643	386.068	217.066	234.126	236.588	132.574	201.096
TRINITY_DN5589_c0_g1	297.382	205.603	143.668	215.551	34.8016	73.232	126.645	78.2264	131.47	250.605	191.038	80.4172	56.4758	93.5816	76.8248
TRINITY_DN3002_c0_g1	89.8472	141.406	237.188	156.147	130.506	237.557	254.098	207.387	141.366	160.297	150.831	218.857	239.64	111.778	190.092
TRINITY_DN579_c0_g5	1.26545	15.6154	72.5117	29.7975	121.806	189.332	74.2126	128.45	163.277	59.4529	111.365	88.5607	39.6857	106.579	78.2751
TRINITY_DN2073_c0_g2	254.356	90.2225	302.923	215.834	117.456	110.741	89.5392	105.912	81.992	104.607	93.2995	112.991	93.1087	62.3877	89.4959
TRINITY_DN2349_c0_g2	252.458	114.513	74.5447	147.172	100.055	85.735	129.065	104.952	34.6346	125.679	80.1567	65.1481	112.952	31.1939	69.7645
TRINITY_DN2349_c0_g1	49.9854	166.565	132.825	116.458	123.981	126.816	255.711	168.836	46.6506	91.8133	69.232	181.193	90.056	233.954	168.401
TRINITY_DN14920_c0_g1	2.53091	37.3035	23.0411	20.9585	113.105	69.6597	99.2191	93.9947	4.94779	39.8861	22.417	11.1973	16.7901	15.5969	14.5281
TRINITY_DN13333_c0_g1	0	0	0	0	0	0	0	0	9.89559	24.8348	17.3652	0	0	0	0
TRINITY_DN48869_c0_g3	11.3891	9.54276	7.45447	9.46211	21.751	14.2892	7.25993	14.4334	7.06828	2.25771	4.66299	8.14351	35.1066	90.9821	44.7441
TRINITY_DN13792_c0_g1	0	0	0	0	0	0	0	0	0	0	0	3.05382	21.3692	96.1811	40.2014
TRINITY_DN15511_c0_g1	63.2727	6.07267	16.942	28.7624	17.4008	17.8615	23.3931	19.5518	0	0	0	43.7714	22.8956	46.7908	37.8192
TRINITY_DN4549_c0_g1	0	0	0	0	32.6265	25.006	78.2459	45.2928	0	0	0	0	0	0	0
TRINITY_DN19458_c0_g1	41.1273	110.175	52.859	68.0539	208.81	87.5212	46.7862	114.372	33.2209	21.8245	27.5227	38.6817	97.6878	90.9821	75.7839

### Sheet: Profiles 1
Feature	Gene	Avg. Polyp	Avg. Medusa	Avg. Cyst	Avg. RevPolyp
TRINITY_DN10_c0_g1	RTEL1	720.396	754.065	878.542	3525.38
TRINITY_DN56213_c0_g3	EST1A	78.3247	78.841	365.51	64.7212
TRINITY_DN14920_c0_g1	EST1A	20.9585	93.9947	22.417	14.5281
TRINITY_DN1210_c0_g2	PINX1	267.816	440.108	277.472	254.569
TRINITY_DN48869_c0_g3	PINX1	9.46211	14.4334	4.66299	44.7441
TRINITY_DN19458_c0_g1	POT1	68.0539	114.372	27.5227	75.7839
TRINITY_DN4549_c0_g1	RETL1	0	45.2928	0	0
TRINITY_DN2903_c0_g1	TCAB1	438.841	234.66	217.066	201.096
TRINITY_DN3002_c0_g1	TERF1	156.147	207.387	150.831	190.092
TRINITY_DN2073_c0_g2	TERT	215.834	105.912	93.2995	89.4959
TRINITY_DN13333_c0_g1	TERT	0	0	17.3652	0
TRINITY_DN579_c0_g5	TL silencing	29.7975	128.45	111.365	78.2751
TRINITY_DN6215_c0_g4	TEP1	560.356	423.003	364.717	127.165
TRINITY_DN4862_c0_g2	TEP1	185.925	52.6102	270.556	78.1132
TRINITY_DN5589_c0_g1	TEP1	215.551	78.2264	191.038	76.8248
TRINITY_DN2349_c0_g2	TEP1	147.172	104.952	80.1567	69.7645
TRINITY_DN2349_c0_g1	TEP1	116.458	168.836	69.232	168.401
TRINITY_DN13792_c0_g1	TEP1	0	0	0	40.2014
TRINITY_DN15511_c0_g1	TEP1	28.7624	19.5518	0	37.8192

### Sheet: Profiles 2
Feature	Gene	Avg. Polyp	Avg. Medusa	Avg. Cyst	Avg. RevPolyp
TRINITY_DN56213_c0_g3	EST1A	78.3247	78.841	365.51	64.7212
TRINITY_DN14920_c0_g1	EST1A	20.9585	93.9947	22.417	14.5281
TRINITY_DN1210_c0_g2	PINX1	267.816	440.108	277.472	254.569
TRINITY_DN48869_c0_g3	PINX1	9.46211	14.4334	4.66299	44.7441
TRINITY_DN19458_c0_g1	POT1	68.0539	114.372	27.5227	75.7839
TRINITY_DN4549_c0_g1	RETL1	0	45.2928	0	0
TRINITY_DN2903_c0_g1	TCAB1	438.841	234.66	217.066	201.096
TRINITY_DN3002_c0_g1	TERF1	156.147	207.387	150.831	190.092
TRINITY_DN2073_c0_g2	TERT	215.834	105.912	93.2995	89.4959
TRINITY_DN13333_c0_g1	TERT	0	0	17.3652	0
TRINITY_DN579_c0_g5	TL silencing	29.7975	128.45	111.365	78.2751
TRINITY_DN6215_c0_g4	TEP1-A	560.356	423.003	364.717	127.165
TRINITY_DN4862_c0_g2	TEP1-B	185.925	52.6102	270.556	78.1132
TRINITY_DN5589_c0_g1	TEP1-C	215.551	78.2264	191.038	76.8248
TRINITY_DN2349_c0_g2	TEP1-D	147.172	104.952	80.1567	69.7645
TRINITY_DN2349_c0_g1	TEP1-E	116.458	168.836	69.232	168.401
TRINITY_DN13792_c0_g1	TEP1-F	0	0	0	40.2014
TRINITY_DN15511_c0_g1	TEP1-G	28.7624	19.5518	0	37.8192
