## Appendix for "The genetic networks of regeneration, cell plasticity, and longevity of the Immortal Jellyfish *Turritopsis dohrnii* (Cnidaria, Hydrozoa)": AppendixC_HSP.xlsx

### Sheet: SuperTranscripts
Length	SuperTranscript	Description (BLATRINITY_x E-05: NR-Metazoa database)	e-value	HSP
2829	TRINITY_DN389_c0_g1	putative heat shock 70 kDa protein 7	1.36478e-06	HSP70
564	TRINITY_DN52280_c0_g1	putative heat shock 70 kDa protein	3.2356e-69
1673	TRINITY_DN14675_c0_g1	putative heat shock 70 kDa protein	4.92189e-83
494	TRINITY_DN142357_c0_g1	putative heat shock 70 kDa protein	1.46286e-70
4961	TRINITY_DN10804_c0_g1	putative heat shock 70 kDa protein	6.74627e-40
996	TRINITY_DN160961_c0_g1	heat shock 70 kDa protein-like protein	3.90438e-145
555	TRINITY_DN62167_c0_g1	heat shock 70 kDa protein-like	1.12202e-52
1662	TRINITY_DN35191_c0_g1	heat shock 70 kDa protein-like	3.87786e-25
828	TRINITY_DN27785_c0_g1	heat shock 70 kDa protein-like	7.15105e-88
462	TRINITY_DN24413_c3_g1	heat shock 70 kDa protein-like	1.0097e-37
2035	TRINITY_DN50537_c0_g3	heat shock 70 kDa protein cognate 5	0
1962	TRINITY_DN43329_c1_g1	heat shock 70 kDa protein cognate 5	4.41004e-84
2399	TRINITY_DN28743_c0_g1	heat shock 70 kDa protein cognate 5	4.01667e-77
2094	TRINITY_DN14213_c1_g1	heat shock 70 kDa protein cognate 5	0
1776	TRINITY_DN32246_c0_g1	Heat shock 70 kDa protein cognate 4	0
709	TRINITY_DN76948_c0_g1	heat shock 70 kDa protein cognate 4	3.02664e-98
1793	TRINITY_DN5030_c0_g2	heat shock 70 kDa protein cognate 4	0
2206	TRINITY_DN3559_c0_g2	heat shock 70 kDa protein cognate 4	2.16824e-125
2150	TRINITY_DN3559_c0_g1	heat shock 70 kDa protein cognate 4	1.11523e-125
1458	TRINITY_DN30441_c1_g2	heat shock 70 kDa protein cognate 4	3.6039e-168
1250	TRINITY_DN30441_c0_g3	heat shock 70 kDa protein cognate 4	0
490	TRINITY_DN24413_c2_g1	heat shock 70 kDa protein cognate 4	6.80695e-66
1008	TRINITY_DN24413_c0_g1	heat shock 70 kDa protein cognate 4	5.03229e-105
1905	TRINITY_DN236_c0_g3	heat shock 70 kDa protein cognate 4	0
447	TRINITY_DN192980_c0_g1	heat shock 70 kDa protein cognate 4	2.3751e-07
1581	TRINITY_DN153466_c0_g1	heat shock 70 kDa protein cognate 4	8.64797e-129
2103	TRINITY_DN14844_c0_g2	heat shock 70 kDa protein cognate 4	1.85912e-122
1505	TRINITY_DN13510_c0_g2	heat shock 70 kDa protein cognate 4	2.4839e-154
1149	TRINITY_DN11000_c0_g5	heat shock 70 kDa protein cognate 4	0
1552	TRINITY_DN11000_c0_g2	heat shock 70 kDa protein cognate 4	0
1565	TRINITY_DN1047_c0_g2	heat shock 70 kDa protein cognate 4	0
1543	TRINITY_DN1047_c0_g1	heat shock 70 kDa protein cognate 4	0
1165	TRINITY_DN96487_c0_g1	heat shock 70 kDa protein cognate 3	4.73905e-75
571	TRINITY_DN39715_c0_g1	heat shock 70 kDa protein cognate 3	1.70321e-102
678	TRINITY_DN139263_c0_g1	heat shock 70 kDa protein cognate 3	3.63967e-59
858	TRINITY_DN50939_c0_g4	Heat shock 70 kDa protein C	2.7351e-81
580	TRINITY_DN37958_c2_g3	heat shock 70 kDa protein C	4.65444e-91
466	TRINITY_DN218433_c0_g1	Heat shock 70 kDa protein 6	1.60105e-17
546	TRINITY_DN61554_c0_g2	heat shock 70 kDa protein 4L-like	2.21676e-40
461	TRINITY_DN187785_c0_g1	heat shock 70 kDa protein 4L isoform X3	1.45058e-13
2340	TRINITY_DN14509_c0_g1	heat shock 70 kDa protein 4L isoform X2	1.83261e-145
2249	TRINITY_DN27999_c0_g1	heat shock 70 kDa protein 4-like isoform X1	5.55565e-50
1463	TRINITY_DN8454_c0_g1	heat shock 70 kDa protein 4-like	4.0528e-23
870	TRINITY_DN173140_c0_g1	heat shock 70 kDa protein 4-like	5.11223e-59
1468	TRINITY_DN157467_c0_g1	heat shock 70 kDa protein 4-like	2.26662e-14
599	TRINITY_DN141240_c0_g1	Heat shock 70 kDa protein 4L	1.74257e-18
509	TRINITY_DN209282_c0_g1	heat shock 70 kDa protein 4L	3.20085e-20
530	TRINITY_DN61554_c0_g3	heat shock 70 kDa protein 4 isoform X1	9.36836e-33
458	TRINITY_DN191029_c0_g1	heat shock 70 kDa protein 4 isoform X1	1.06705e-28
580	TRINITY_DN75880_c0_g1	Heat shock 70 kDa protein 4	5.80998e-07
440	TRINITY_DN163965_c0_g1	Heat shock 70 kDa protein 4	8.05116e-17
925	TRINITY_DN61554_c0_g1	heat shock 70 kDa protein 4	3.14735e-29
635	TRINITY_DN30947_c0_g2	heat shock 70 kDa protein 4	5.61908e-23
838	TRINITY_DN197454_c0_g1	heat shock 70 kDa protein 4	1.3661e-58
1290	TRINITY_DN151276_c0_g1	heat shock 70 kDa protein 4	1.66324e-107
559	TRINITY_DN131897_c0_g2	heat shock 70 kDa protein 4	4.28933e-26
406	TRINITY_DN109489_c0_g1	heat shock 70 kDa protein 4	5.94912e-13
1325	TRINITY_DN94670_c0_g1	heat shock 70 kDa protein 1-like	1.56886e-149
2992	TRINITY_DN5030_c0_g1	heat shock 70 kDa protein 1-like	5.77525e-140
763	TRINITY_DN82466_c1_g1	heat shock 70 kDa protein 1B	3.37122e-85
1632	TRINITY_DN37898_c0_g1	heat shock 70 kDa protein 1B	1.0772e-155
949	TRINITY_DN20104_c0_g4	heat shock 70 kDa protein 1B	8.07255e-149
3176	TRINITY_DN1808_c0_g1	heat shock 70 kDa protein 14	9.69906e-41
1987	TRINITY_DN9784_c0_g2	heat shock 70 kDa protein 13-like	0
1986	TRINITY_DN9784_c0_g1	heat shock 70 kDa protein 13-like	0
2199	TRINITY_DN71726_c0_g1	heat shock 70 kDa protein 12A-like	1.70211e-24
3255	TRINITY_DN5580_c0_g2	heat shock 70 kDa protein 12A-like	0
3359	TRINITY_DN5580_c0_g1	heat shock 70 kDa protein 12A-like	0
2822	TRINITY_DN5379_c0_g3	heat shock 70 kDa protein 12A-like	3.72955e-103
2267	TRINITY_DN46917_c0_g1	heat shock 70 kDa protein 12A-like	3.79467e-56
712	TRINITY_DN101007_c0_g1	heat shock 70 kDa protein 12A-like	1.06786e-21
632	TRINITY_DN197775_c0_g1	Heat shock 70 kDa protein 1	1.96937e-54
2302	TRINITY_DN54735_c0_g1	heat shock 70 kDa protein 1	3.92423e-92
6126	TRINITY_DN2291_c0_g1	heat shock 70 kDa protein, mitochondrial-like	0
465	TRINITY_DN225059_c0_g1	Heat shock 70 kDa protein	2.39257e-15
768	TRINITY_DN25131_c0_g3	heat shock 70 kDa protein	1.78852e-101
1404	TRINITY_DN173679_c0_g1	heat shock 70 kDa protein	2.46016e-09
631	TRINITY_DN5030_c2_g1	endoplasmic reticulum heat shock 70 kDa protein	1.18741e-86
458	TRINITY_DN47969_c0_g1	endoplasmic reticulum heat shock 70 kDa protein	3.60988e-74
2997	TRINITY_DN15785_c0_g2	heat shock cognate 90 kDa protein-like	3.39928e-98	HSP90
1497	TRINITY_DN9639_c1_g1	heat shock protein 90	0
2064	TRINITY_DN9639_c0_g8	heat shock protein 90	9.93057e-123
521	TRINITY_DN80212_c0_g1	heat shock protein 90	9.02082e-26
494	TRINITY_DN66856_c4_g1	heat shock protein 90	6.92425e-46
1171	TRINITY_DN32233_c0_g2	heat shock protein 90	4.16456e-171
569	TRINITY_DN30674_c2_g2	heat shock protein 90	1.93787e-49
618	TRINITY_DN30674_c1_g1	heat shock protein 90	1.73863e-105
1504	TRINITY_DN30674_c0_g5	heat shock protein 90	0
684	TRINITY_DN30674_c0_g3	heat shock protein 90	5.82965e-78
573	TRINITY_DN30674_c0_g2	heat shock protein 90	9.4628e-63
885	TRINITY_DN283_c9_g1	heat shock protein 90	2.70381e-58
606	TRINITY_DN225576_c0_g1	heat shock protein 90	4.78451e-49
1111	TRINITY_DN21703_c0_g3	heat shock protein 90	2.8563e-107
2924	TRINITY_DN21539_c0_g1	heat shock protein 90	0
15767	TRINITY_DN2019_c0_g1	heat shock protein 90	0
1079	TRINITY_DN18515_c0_g1	heat shock protein 90	8.78996e-146
885	TRINITY_DN18275_c0_g1	heat shock protein 90	6.44246e-101
662	TRINITY_DN167637_c0_g1	heat shock protein 90	1.66522e-82
466	TRINITY_DN15087_c2_g1	heat shock protein 90	1.64835e-27
648	TRINITY_DN15087_c0_g2	heat shock protein 90	4.83239e-66
646	TRINITY_DN15087_c0_g1	heat shock protein 90	1.58882e-38
822	TRINITY_DN13832_c1_g1	heat shock protein 90	5.47376e-59
2361	TRINITY_DN13832_c0_g3	heat shock protein 90	0
483	TRINITY_DN13832_c0_g2	heat shock protein 90	1.35368e-51
801	TRINITY_DN13832_c0_g1	heat shock protein 90	2.19853e-52
1803	TRINITY_DN1365_c0_g3	heat shock protein 90	0
2908	TRINITY_DN1293_c3_g1	heat shock protein 90	0
543	TRINITY_DN125736_c1_g1	heat shock protein 90	2.12648e-71
578	TRINITY_DN94231_c0_g1	heat-shock protein 90	1.46816e-73
1160	TRINITY_DN83144_c0_g1	heat-shock protein 90	1.02233e-178
453	TRINITY_DN81378_c1_g1	heat-shock protein 90	6.53407e-52
5442	TRINITY_DN3657_c0_g1	heat shock protein 90-alpha	1.74333e-93
457	TRINITY_DN35957_c0_g3	heat shock protein 90-alpha	2.29112e-50
564	TRINITY_DN53422_c0_g2	heat shock protein 90 beta	9.08882e-35
522	TRINITY_DN44984_c0_g1	heat shock protein 90 beta	4.74614e-67
1098	TRINITY_DN40139_c0_g1	heat shock protein 90 beta	8.21368e-55
1296	TRINITY_DN24973_c0_g1	heat shock protein 90 beta	1.26868e-18
519	TRINITY_DN82512_c1_g1	heat shock protein 90kDa	4.20493e-58
937	TRINITY_DN65234_c0_g3	heat shock protein 90kDa	3.14255e-76
4446	TRINITY_DN30674_c0_g1	heat shock protein HSP 90-alpha	1.62962e-135
990	TRINITY_DN199372_c0_g1	heat shock protein HSP 90-alpha	3.29438e-61
478	TRINITY_DN9639_c1_g2	Heat shock protein HSP 90-alpha	2.5081e-77
1054	TRINITY_DN20005_c0_g1	Heat shock protein HSP 90-alpha	1.80472e-86
849	TRINITY_DN65234_c0_g2	heat shock protein HSP 90-alpha 1	5.6836e-64
2906	TRINITY_DN35957_c0_g1	heat shock protein HSP 90-alpha-like	1.58892e-99
413	TRINITY_DN24675_c0_g1	heat shock protein HSP 90-alpha-like	1.81833e-11
2336	TRINITY_DN1365_c0_g6	heat shock protein HSP 90-beta	0
2443	TRINITY_DN66856_c0_g1	Heat shock protein HSP 90-beta	1.41949e-76

### Sheet: Species
Species	Phylum	Top-Hits
Seriola lalandi dorsalis	Chordata	10		Phylum	Hits
Hydra vulgaris	Cnidaria	7		Porifera	3
Cotesia chilonis	Arthropoda	7		Cnidaria	1
Siniperca chuatsi	Chordata	6		Platyhelminthes	5
Mus musculus	Chordata	3		Nematoda	14
Piliocolobus tephrosceles	Chordata	3		Tardigrada	1
Trichinella patagoniensis	Nematoda	3		Annelida	1
Lingula anatina	Brachiopoda	2		Brachiopoda	1
Anabas testudineus	Chordata	2		Mollusca	4
Oncorhynchus tshawytscha	Chordata	2		Rotifera	1
Botryllus schlosseri	Chordata	2		Arthropoda	30
Trichuris trichiura	Nematoda	2		Echinodermata	3
Crassostrea virginica	Mollusca	2		Chordata	25
Crassostrea gigas	Mollusca	2
Colinus virginianus	Chordata	2
Aphis gossypii	Arthropoda	1		Species	Phylum	Top Hits
Sycon sp. AR-2003	Porifera	1		Seriola lalandi dorsalis	Chordata	10
Scutiger boulengeri	Chordata	1		Hydra vulgaris	Cnidaria	7
Latrodectus hesperus	Arthropoda	1		Cotesia chilonis	Arthropoda	7
Hypsibius dujardini	Tardigrada	1		Siniperca chuatsi	Chordata	6
Rhopalosiphum maidis	Arthropoda	1		Mus musculus	Chordata	3
Boleophthalmus pectinirostris	Chordata	1		Piliocolobus tephrosceles	Chordata	3
Chaceon affinis	Arthropoda	1		Trichinella patagoniensis	Nematoda	3
Clupea harengus	Chordata	1		Lingula anatina	Brachiopoda	2
Vicugna pacos	Chordata	1		Anabas testudineus	Chordata	2
Apostichopus japonicus	Echinodermata	1		Oncorhynchus tshawytscha	Chordata	2
Nilaparvata lugens	Arthropoda	1		Botryllus schlosseri	Chordata	2
Rhagoletis zephyria	Arthropoda	1		Trichuris trichiura	Nematoda	2
Adineta vaga	Rotifera	1		Crassostrea virginica	Mollusca	2
Macrostomum lignano	Platyhelminthes	1		Crassostrea gigas	Mollusca	2
Strongyloides ratti	Nematoda	1		Colinus virginianus	Chordata	2
Oesophagostomum dentatum	Nematoda	1		Other (1 top hit)		74
Sinocyclocheilus anshuiensis	Chordata	1
Acanthaster planci	Echinodermata	1
Sarcophaga similis	Arthropoda	1
Homo sapiens	Chordata	1
Oncorhynchus mykiss	Chordata	1
Branchiostoma belcheri	Chordata	1
Filaria latala	Nematoda	1
Steinernema carpocapsae	Nematoda	1
Scleropages formosus	Chordata	1
Hyalella azteca	Arthropoda	1
Temnothorax longispinosus	Arthropoda	1
Trichonephila clavipes	Arthropoda	1
Laodelphax striatellus	Arthropoda	1
Opisthorchis viverrini	Platyhelminthes	1
Equus przewalskii	Chordata	1
Equus caballus	Chordata	1
Sycon ciliatum	Porifera	1
Cephalobus cubaensis	Nematoda	1
Astyanax mexicanus	Chordata	1
Pyrrhocoris apterus	Arthropoda	1
Octopus bimaculoides	Mollusca	1
Mesocricetus auratus	Chordata	1
Diploscapter pachys	Nematoda	1
Lasius niger	Arthropoda	1
Rattus norvegicus	Chordata	1
Anopheles gambiae str. PEST	Arthropoda	1
Frankliniella occidentalis	Arthropoda	1
Platysternon megacephalum	Chordata	1
Wuchereria bancrofti	Nematoda	1
Stegodyphus mimosarum	Arthropoda	1
Dirofilaria immitis	Nematoda	1
Necora puber	Arthropoda	1
Strongylocentrotus purpuratus	Echinodermata	1
Helobdella robusta	Annelida	1
Trichinella nelsoni	Nematoda	1
Hydatigera taeniaeformis	Platyhelminthes	1
Clonorchis sinensis	Platyhelminthes	1
Lucilia cuprina	Arthropoda	1
Perca flavescens	Chordata	1
Euroglyphus maynei	Arthropoda	1
Trichomalopsis sarcophagae	Arthropoda	1
Nylanderia fulva	Arthropoda	1
Anisakis pegreffii	Arthropoda	1
Drosophila obscura	Arthropoda	1
Musca domestica	Arthropoda	1
Salmo salar	Chordata	1
Teladorsagia circumcincta	Nematoda	1
Mytilus galloprovincialis	Mollusca	1
Setaria tundra	Nematoda	1
Dermatophagoides pteronyssinus	Arthropoda	1
Centruroides sculpturatus	Arthropoda	1
Amphimedon queenslandica	Porifera	1
Pseudomyrmex gracilis	Arthropoda	1
Trichinella spiralis	Nematoda	1
Blomia tropicalis	Arthropoda	1
Neobenedenia melleni	Platyhelminthes	1
Limulus polyphemus	Arthropoda	1

### Sheet: Norm.Exp
Feature	Polyp1	Polyp2	Polyp3	Medusa2	Medusa1	Medusa3	Cyst1	Cyst2	RevPolyp1	RevPolyp2	RevPolyp3
TRINITY_DN151276_c0_g1	0	0	0	0	0	0	0	0	1.14997	0	8.41021
TRINITY_DN11000_c0_g2	0	77.1211	0	0	0	0	0	0	0	0	0
TRINITY_DN30674_c1_g1	0	6.88582	0	0	0	0	0	0	0	0	0
TRINITY_DN11000_c0_g5	0	77.8097	0	0	0	0	0	0	0	0	0
TRINITY_DN43329_c1_g1	0	0	0	0	0	0	0	0	0	47.8738	1.86894
TRINITY_DN24973_c0_g1	0	0	0	18.7028	13.686	15.5849	0	1.48036	0	0	0
TRINITY_DN18275_c0_g1	0	13.7716	0	0	0	0	0	0	0	0	0
TRINITY_DN1808_c0_g1	1376.2	16.526	76.6228	28.5464	30.7936	43.6378	160.697	368.608	58.6487	26.753	31.7719
TRINITY_DN141240_c0_g1	0	0	0	0	0	0	0	0	0	5.63221	0
TRINITY_DN32233_c0_g2	0	0	0	0	0	0	0	0	0	0	18.6894
TRINITY_DN225059_c0_g1	0	0	0	0	0	0	0	1.48036	0	1.40805	0.934468
TRINITY_DN21703_c0_g3	0	0	0	0	0	0	0	1.48036	9.19979	14.0805	16.8204
TRINITY_DN44984_c0_g1	0	0	0	0	0	0	0	0	0	11.2644	0
TRINITY_DN30441_c0_g3	0	0	0	0	0	0	0	122.869	0	0	0
TRINITY_DN125736_c1_g1	0	0	0	0	0	0	0	0	0	1.40805	0
TRINITY_DN35957_c0_g1	0	10.3287	0	0	1.71076	0	0	1.48036	24.1494	114.052	0.934468
TRINITY_DN35957_c0_g3	0	0	0	0	0	0	0	4.44107	0	0	0
TRINITY_DN32246_c0_g1	0	0	0	0	0	0	0	0	0	39.4255	0
TRINITY_DN389_c0_g1	9.26734	0	0	227.387	328.465	314.192	0	0	0	0	0.934468
TRINITY_DN20104_c0_g4	0	0	0	0	0	0	0	0	20.6995	0	1.86894
TRINITY_DN131897_c0_g2	0	0	0	0	0	0	0	0	0	1.40805	0.934468
TRINITY_DN66856_c4_g1	0	0	0	0	0	0	0	0	0	4.22416	0
TRINITY_DN35191_c0_g1	0	0	0	0	0	0	0	0	0	0	68.2162
TRINITY_DN76948_c0_g1	0	0	0	0	0	0	0	0	8.04981	0	0
TRINITY_DN94670_c0_g1	0	0	0	0	0	0	0	0	0	33.7932	0
TRINITY_DN13832_c0_g3	0	0	0	0	0	0	0	0	12.6497	0	542.926
TRINITY_DN53422_c0_g2	0	0	0	0	0	0	0	0	0	4.22416	0
TRINITY_DN13832_c0_g2	0	0	0	0	0	0	0	0	0	8.44831	0
TRINITY_DN13832_c0_g1	0	0	0	0	0	0	0	0	0	8.44831	0
TRINITY_DN167637_c0_g1	0	0	0	0	0	0	0	31.0875	0	0	0
TRINITY_DN9639_c1_g1	0	0	0	0	0	0	0	0	0	171.782	0.934468
TRINITY_DN9639_c1_g2	0	0	0	0	0	0	0	0	0	1.40805	2.8034
TRINITY_DN101007_c0_g1	0	3.44291	0	0	0	0	0	0	0	0	0
TRINITY_DN62167_c0_g1	0	0	7.89926	0	0	0	0	0	0	0	0
TRINITY_DN2291_c0_g1	0	0	0	0	3.42151	0	0	775.706	0	0	0
TRINITY_DN46917_c0_g1	0	0	0	0	0	0	0	0	0	56.3221	12.1481
TRINITY_DN1365_c0_g6	0	0	0	1.96872	0	0.623398	0	0	126.497	284.426	603.667
TRINITY_DN1293_c3_g1	0	0	0	0	0	0	0	0	82.7981	287.243	159.794
TRINITY_DN157467_c0_g1	0	0	0	0	0	0	0	121.389	0	0	0
TRINITY_DN83144_c0_g1	0	0	15.7985	0	0	0	0	0	0	0	0
TRINITY_DN14213_c1_g1	0	0	0	0	0	0	0	1.48036	35.6492	104.196	2.8034
TRINITY_DN40139_c0_g1	0	0	0	0	0	0	0	0	0	0	6.54128
TRINITY_DN1365_c0_g3	0	0	0	0	0	0	0	0	55.1987	60.5462	248.569
TRINITY_DN5379_c0_g3	4.63367	67.481	82.1523	38.3899	61.5872	53.6122	620.913	134.712	65.5485	49.2818	11.2136
TRINITY_DN30674_c0_g1	4.63367	0	0	0	0	0	17.6682	13.3232	3.44992	74.6268	27.0996
TRINITY_DN96487_c0_g1	46.3367	0	0	0	0	0	0	0	1.14997	0	0
TRINITY_DN209282_c0_g1	0	0	0	0	0	0	0	0	0	2.8161	2.8034
TRINITY_DN30674_c0_g2	0	0	0	0	0	0	0	0	2.29995	18.3047	0
TRINITY_DN30674_c0_g3	0	0	0	0	0	0	0	0	0	8.44831	0
TRINITY_DN50939_c0_g4	0	0	0	0	0	0	0	0	0	4.22416	6.54128
TRINITY_DN1047_c0_g2	996.239	0.688582	0	0	0	0	0	0	0	0	0
TRINITY_DN30674_c0_g5	0	0	0	0	0	0	0	0	45.9989	15.4886	1.86894
TRINITY_DN1047_c0_g1	1186.22	1.37716	0	0	0	0	0	0	0	0	0
TRINITY_DN187785_c0_g1	0	0	0	0	0	0	0	0	0	5.63221	0
TRINITY_DN15785_c0_g2	0	0	13.4287	11.8123	25.6613	5.61058	0	38.4892	21.8495	11.2644	22.4272
TRINITY_DN30947_c0_g2	0	0	0	0	0	0	0	0	0	2.8161	2.8034
TRINITY_DN197775_c0_g1	0	8.95156	0	0	0	0	0	0	0	0	0
TRINITY_DN5580_c0_g1	871.13	221.723	204.591	381.931	225.82	538.616	63.9422	0	39.0991	39.4255	20.5583
TRINITY_DN10804_c0_g1	0	0	0	0	0	0	0	0	24.1494	306.955	78.4953
TRINITY_DN94231_c0_g1	0	0	0	0	0	0	0	0	2.29995	0	1.86894
TRINITY_DN5580_c0_g2	722.852	214.837	240.927	252.98	489.276	288.633	123.678	111.027	143.747	278.794	106.529
TRINITY_DN30441_c1_g2	0	0	0	0	0	0	0	0	9.19979	56.3221	0
TRINITY_DN65234_c0_g3	0	0	0	0	0	0	0	0	9.19979	0	0.934468
TRINITY_DN65234_c0_g2	0	0	0	0	0	0	0	0	2.29995	7.04026	1.86894
TRINITY_DN24675_c0_g1	4.63367	0.688582	0	0	0	0	0	0	0	0	0
TRINITY_DN24413_c3_g1	0	2.75433	0	0	0	0	0	0	0	0	0
TRINITY_DN9639_c0_g8	0	0	0	0	0	0	0	211.691	4.59989	4.22416	10.2792
TRINITY_DN173140_c0_g1	0	0	0	0	0	0	0	0	0	5.63221	1.86894
TRINITY_DN160961_c0_g1	0	0	0	0	0	0	0	90.3017	0	0	0
TRINITY_DN71726_c0_g1	0	0	0	0	0	0	0	333.08	0	0	0
TRINITY_DN15087_c2_g1	0	0	1.57985	0	0	0	0	0	0	0	0
TRINITY_DN218433_c0_g1	0	0	0	0	0	0	0	0	0	0	0.934468
TRINITY_DN82512_c1_g1	0	0	0	0	0	0	0	1.48036	0	0	0
TRINITY_DN173679_c0_g1	0	0	0	0	0	0	0	0	14.9497	30.9771	0
TRINITY_DN5030_c0_g2	0	0	0.789926	0	0	0	0	657.278	0	0	0.934468
TRINITY_DN5030_c0_g1	0	0	0	0	0	0	0	0	55.1987	4.22416	348.557
TRINITY_DN81378_c1_g1	0	0	0	0	0	0	0	0	0	4.22416	0
TRINITY_DN30674_c2_g2	0	0	0	0	0	0	0	0	0	1.40805	2.8034
TRINITY_DN9784_c0_g2	0	72.9896	26.0676	15.7497	78.6948	18.0785	172.476	225.014	26.4494	19.7127	9.34468
TRINITY_DN9784_c0_g1	0	86.0727	120.859	62.9989	130.017	90.3927	395.432	754.981	139.147	50.6899	37.3787
TRINITY_DN225576_c0_g1	0	6.19723	0	0	0	0	0	0	0	0	0
TRINITY_DN24413_c0_g1	0	0	0	0	0	0	0	0	0	45.0577	0
TRINITY_DN163965_c0_g1	0	0	0	0	0	0	0	0	0	8.44831	0
TRINITY_DN27999_c0_g1	0	0	0	0	0	0	0	0	8.04981	18.3047	19.6238
TRINITY_DN52280_c0_g1	4879.25	1552.75	3324.01	11608.5	12714.3	7338.01	4968.98	7252.26	7259.78	6823.42	1039.13
TRINITY_DN8454_c0_g1	0	0	0	0	0	0	0	121.389	0	0	0
TRINITY_DN21539_c0_g1	0	0	0	0	0	0	0	0	0	212.616	0
TRINITY_DN236_c0_g3	4591.96	0.688582	0	0.984358	0	1.2468	1.68269	0	0	1.40805	0
TRINITY_DN66856_c0_g1	0	26.1661	0	0	0	0	0	0	0	7.04026	0
TRINITY_DN199372_c0_g1	0	0	0	0	0	0	0	0	1.14997	8.44831	3.73787
TRINITY_DN25131_c0_g3	0	13.7716	0	0	0	0	0	0	0	0	0
TRINITY_DN5030_c2_g1	0	0	0	0	0	0	0	0	0	0	7.47575
TRINITY_DN15087_c0_g2	0	0	0	0	0	0	0	0	0	8.44831	0
TRINITY_DN15087_c0_g1	0	0	0	0	0	0	0	5.92142	4.59989	11.2644	1.86894
TRINITY_DN3657_c0_g1	0	0.688582	0	813.079	1322.41	1090.32	0	2.96071	0	1.40805	0
TRINITY_DN82466_c1_g1	0	0	0	0	0	0	0	0	0	0	5.60681
TRINITY_DN14844_c0_g2	0	0	0	0	0	0	0	0	6.89984	46.4657	12.1481
TRINITY_DN2019_c0_g1	74268.4	22540	27780.1	73879	73473.6	46937.5	74453.1	74472.2	74481.5	44017.1	12006
TRINITY_DN3559_c0_g1	231.683	64.7267	41.8661	699.878	1591	557.941	25.2403	32.5678	39.0991	111.236	12.1481
TRINITY_DN3559_c0_g2	0	0	0	754.018	1568.76	480.64	0	0	0	0	0
TRINITY_DN75880_c0_g1	0	0	0	0	0	0	0	0	0	5.63221	0
TRINITY_DN153466_c0_g1	0	29.609	0	0	1.71076	0	0	0	0	0	0
TRINITY_DN27785_c0_g1	0	0	0	0	0	0	0	0	2.29995	0	12.1481
TRINITY_DN61554_c0_g2	0	0	0.789926	0	0	0	0	0	0	8.44831	0
TRINITY_DN80212_c0_g1	0	0	0	0	0	0	0	0	0	5.63221	0
TRINITY_DN20005_c0_g1	0	0	0	0	0	0	0	0	0	64.7704	0
TRINITY_DN61554_c0_g1	0	0	0	0	0	0	0	0	0	12.6725	0.934468
TRINITY_DN47969_c0_g1	0	0	0	0	0	0	0	0	0	1.40805	0
TRINITY_DN61554_c0_g3	0	0	0	0	0	0	0	0	0	5.63221	0
TRINITY_DN18515_c0_g1	0	0	0	0	0	0	0	0	12.6497	50.6899	17.7549
TRINITY_DN54735_c0_g1	0	0	0	0	0	0	0	0	0	2.8161	18.6894
TRINITY_DN39715_c0_g1	0	0	0	0	0	0	0	0	6.89984	0	0
TRINITY_DN283_c9_g1	0	20.6574	0	0	0	0	0	0	0	0	0
TRINITY_DN37958_c2_g3	0	0	0	0	0	0	0	17.7643	0	0	0
TRINITY_DN14675_c0_g1	0	0	0	0	0	0	0	0	4.59989	22.5288	13.0826
TRINITY_DN37898_c0_g1	0	0	0	0.984358	0	0	0	0	0	25.3449	6.54128
TRINITY_DN14509_c0_g1	0	0	0	0	0	0	0	0	0	0	78.4953
TRINITY_DN13832_c1_g1	0	0	0	0	0	0	0	0	4.59989	14.0805	2.8034
TRINITY_DN142357_c0_g1	0	0	0	0	0	0	0	0	5.74987	1.40805	0
TRINITY_DN13510_c0_g2	0	0	0	0	0	0	0	0	16.0996	50.6899	0
TRINITY_DN24413_c2_g1	0	0	3.94963	0	0	0	0	0	0	0	0
TRINITY_DN192980_c0_g1	0	0	0	0	0	0	0	0	0	2.8161	0
TRINITY_DN139263_c0_g1	0	0	0	0	0	0	0	0	2.29995	5.63221	0
TRINITY_DN109489_c0_g1	0	0	0	0	0	0	0	0	0	1.40805	1.86894
TRINITY_DN191029_c0_g1	0	0	0	0	0	0	0	0	0	0	3.73787
TRINITY_DN50537_c0_g3	0	0	0	0	0	0	0	0	44.849	0	0
TRINITY_DN28743_c0_g1	0	0	0	8.85922	42.7689	40.5208	1.68269	0	0	0	0
TRINITY_DN197454_c0_g1	0	0	0	0	0	0	0	0	0	8.44831	1.86894

### Sheet: Norm.Exp.Selected
Feature	Gene	Polyp1	Polyp2	Polyp3	Avg. Polyp	Medusa2	Medusa1	Medusa3	Avg. Medusa	Cyst1	Cyst2	Avg. Cyst	RevPolyp1	RevPolyp2	RevPolyp3	Avg. RevPolyp
TRINITY_DN2019_c0_g1	HSP90	74268.4	22540	27780.1	41529.5	73879	73473.6	46937.5	64763.3	74453.1	74472.2	74462.7	74481.5	44017.1	12006	43501.5
TRINITY_DN52280_c0_g1	HSP70	4879.25	1552.75	3324.01	3252	11608.5	12714.3	7338.01	10553.6	4968.98	7252.26	6110.62	7259.78	6823.42	1039.13	5040.78
TRINITY_DN5379_c0_g3	HSP70-12A	4.63367	67.481	82.1523	51.4223	38.3899	61.5872	53.6122	51.1965	620.913	134.712	377.812	65.5485	49.2818	11.2136	42.0146
TRINITY_DN9784_c0_g1	HSP70-13*	0	86.0727	120.859	68.9771	62.9989	130.017	90.3927	94.4697	395.432	754.981	575.207	139.147	50.6899	37.3787	75.7385
TRINITY_DN9784_c0_g2	HSP70-13*	0	72.9896	26.0676	33.0191	15.7497	78.6948	18.0785	37.5077	172.476	225.014	198.745	26.4494	19.7127	9.34468	18.5023
TRINITY_DN1808_c0_g1	HSP70-14	1376.2	16.526	76.6228	489.783	28.5464	30.7936	43.6378	34.3259	160.697	368.608	264.653	58.6487	26.753	31.7719	39.0579
TRINITY_DN5580_c0_g2	HSP70-12A	722.852	214.837	240.927	392.872	252.98	489.276	288.633	343.63	123.678	111.027	117.352	143.747	278.794	106.529	176.357
TRINITY_DN3559_c0_g1	HSP70-12A	231.683	64.7267	41.8661	112.759	699.878	1591	557.941	949.607	25.2403	32.5678	28.9041	39.0991	111.236	12.1481	54.1611
TRINITY_DN28743_c0_g1	HSP70-5	0	0	0	0	8.85922	42.7689	40.5208	30.7163	1.68269	0	0.841345	0	0	0	0
TRINITY_DN10804_c0_g1	HSP70	0	0	0	0	0	0	0	0	0	0	0	24.1494	306.955	78.4953	136.533
TRINITY_DN1293_c3_g1	HSP90	0	0	0	0	0	0	0	0	0	0	0	82.7981	287.243	159.794	176.612
TRINITY_DN1365_c0_g3	HSP90	0	0	0	0	0	0	0	0	0	0	0	55.1987	60.5462	248.569	121.438
TRINITY_DN1365_c0_g6	HSP90	0	0	0	0	1.96872	0	0.623398	0.864038	0	0	0	126.497	284.426	603.667	338.197
TRINITY_DN389_c0_g1	HSP70-7	9.26734	0	0	3.08911	227.387	328.465	314.192	290.015	0	0	0	0	0	0.934468	0.311489
TRINITY_DN5030_c0_g1	HSP70	0	0	0	0	0	0	0	0	0	0	0	55.1987	4.22416	348.557	135.993

### Sheet: Profiles
Feature	Species	Gene	Avg. Polyp	Avg. Medusa	Avg. Cyst	Avg. RevPolyp
TRINITY_DN2019_c0_g1	Hydra	HSP90	41529.5	64763.3	74462.7	43501.5
TRINITY_DN52280_c0_g1	Rat	HSP70	3252	10553.6	6110.62	5040.78
TRINITY_DN5379_c0_g3	Bivalve	HSP70-12A	51.4223	51.1965	377.812	42.0146
TRINITY_DN1808_c0_g1	Hydra	HSP70-14	489.783	34.3259	264.653	39.0579
TRINITY_DN5580_c0_g2	Hydra	HSP70-12A	392.872	343.63	117.352	176.357
TRINITY_DN3559_c0_g1	Fish	HSP70-12A	112.759	949.607	28.9041	54.1611
TRINITY_DN28743_c0_g1	Fly	HSP70-5	0	30.7163	0.841345	0
TRINITY_DN10804_c0_g1	Nematode	HSP70	0	0	0	136.533
TRINITY_DN1293_c3_g1	fish	HSP90	0	0	0	176.612
TRINITY_DN1365_c0_g3	fish	HSP90	0	0	0	121.438
TRINITY_DN1365_c0_g6	fish	HSP90	0	0.864038	0	338.197
TRINITY_DN389_c0_g1	Amphipod	HSP70-7	3.08911	290.015	0	0.311489
TRINITY_DN5030_c0_g1	Fish	HSP70	0	0	0	135.993
