## Appendix for "The genetic networks of regeneration, cell plasticity, and longevity of the Immortal Jellyfish *Turritopsis dohrnii* (Cnidaria, Hydrozoa)": AppendixE_YamFactor.xlsx

### Sheet: SuperTranscripts
Length	Sequence	Gene	e-value
9238	TRINITY_DN6328_c0_g1	Krueppel-like factor 11 isoform X1	5.42651e-47
6923	TRINITY_DN6328_c0_g2	Krueppel-like factor 11 isoform X1	9.57126e-89
6085	TRINITY_DN10692_c0_g1	Krueppel-like factor 13	3.30793e-57		Counts
4478	TRINITY_DN21759_c0_g1	Krueppel-like factor 7	4.13614e-92		Oct	4
2845	TRINITY_DN1944_c0_g2	Krueppel-like factor 7	9.58602e-62		Sox	11
2724	TRINITY_DN1311_c0_g2	Krueppel-like factor 1	1.72524e-108		Klf	7
445	TRINITY_DN61926_c0_g1	Krueppel-like factor 9	6.74958e-09		Myc	8
1846	TRINITY_DN249_c0_g4	c-myc protein	1.00869e-17
1846	TRINITY_DN249_c0_g2	c-myc protein	1.00869e-17
919	TRINITY_DN142296_c0_g1	C-myc promoter-binding protein-like	4.7205e-32
9728	TRINITY_DN11297_c0_g1	C-myc promoter-binding protein isoform X1	8.089e-99
700	TRINITY_DN171216_c0_g1	C-myc promoter-binding protein isoform X1	4.03719e-10
2864	TRINITY_DN1916_c0_g1	C-myc promoter-binding protein	6.15949e-11
448	TRINITY_DN240785_c0_g1	C-Myc-binding protein-like	2.6803e-06
2218	TRINITY_DN16761_c1_g1	C-Myc-binding protein	2.70588e-18
5505	TRINITY_DN3440_c0_g1	POU domain, class 4, transcription factor 3-like isoform X2	1.00845e-164
1182	TRINITY_DN23153_c0_g1	POU domain, class 3, transcription factor 3	1.76918e-59
1091	TRINITY_DN23153_c0_g4	POU domain, class 3, transcription factor 3	8.64246e-60
511	TRINITY_DN234957_c0_g1	POU class 6	2.96407e-08
6357	TRINITY_DN8195_c0_g1	sex determining region Y-box 2 protein	9.37047e-123
1746	TRINITY_DN31534_c0_g2	sex determining region Y protein	2.11806e-45
3080	TRINITY_DN7979_c0_g2	transcription factor sox-2-like	8.92306e-108
1291	TRINITY_DN163832_c0_g1	transcription factor sox-2-like	1.64444e-07
2002	TRINITY_DN9442_c0_g1	transcription factor Sox-10-like	2.07628e-156
1419	TRINITY_DN21132_c2_g1	Transcription factor Sox-21-B	8.42955e-39
969	TRINITY_DN10895_c0_g1	Transcription factor Sox-21-B	4.62082e-10
459	TRINITY_DN226177_c0_g1	transcription factor Sox-21-like	2.84337e-08
5376	TRINITY_DN4370_c0_g2	transcription factor Sox-2-like	3.43671e-109
2628	TRINITY_DN5257_c0_g9	transcription factor Sox-2-like	8.38319e-141
2536	TRINITY_DN5257_c0_g2	transcription factor Sox-2-like	1.89734e-141

### Sheet: Species
Species	#BLAST Top-Hits
Hydra vulgaris	11
Hydractinia echinata	9
Acropora millepora	2
Octopus bimaculoides	1
Helicoverpa armigera	1
Nematostella vectensis	1
Amphimedon queenslandica	1
Eleutheria dichotoma	1
Octopus vulgaris	1
Pristionchus pacificus	1
Melipona quadrifasciata	1
Exaiptasia pallida	1

### Sheet: Norm.Exp
Feature	Gene	Polyp1	Polyp2	Polyp3	Avg. Polyp	Medusa1	Medusa2	Medusa3	Avg. Medusa	Cyst1	Cyst2	Avg. Cyst	RevPolyp1	RevPolyp2	RevPolyp3	Avg. RevPolyp
TRINITY_DN10692_c0_g1	Klf13	22.3851	6.28461	20.9983	16.556	11.0051	5.13751	20.2564	12.133	207.736	17.5285	112.632	4.75381	13.23	11.7612	9.915
TRINITY_DN11297_c0_g1	MBP1	132.179	145.244	95.3001	124.241	128.059	101.466	198.063	142.529	121.841	31.7182	76.7794	45.1612	101.43	252.866	133.152
TRINITY_DN1311_c0_g2	Klf1	250.5	34.9145	15.3449	100.253	17.0079	20.55	48.3903	28.6494	218.006	42.5692	130.288	5.94226	2.94	41.1642	16.6822
TRINITY_DN142296_c0_g1	MBP1	0	0	0	0	0	0	0	0	0	0	0	3.56536	13.23	8.8209	8.53875
TRINITY_DN163832_c0_g1	Sox2-like	0	0.69829	0	0.232763	0	0	0	0	0	0	0	7.13071	16.17	2.9403	8.747
TRINITY_DN16761_c1_g1	MycBP	6.39576	33.5179	16.1526	18.6887	16.0074	23.1188	32.6353	23.9205	22.8743	117.691	70.2828	10.6961	13.23	23.5224	15.8162
TRINITY_DN1916_c0_g1	MBP	0	0	0	0	0	0	0	0	0.466822	0	0.233411	111.714	49.98	1370.18	510.625
TRINITY_DN1944_c0_g2	Klf7	230.247	50.2769	34.728	105.084	28.013	71.9251	102.407	67.4485	121.374	112.683	117.028	42.7843	16.17	99.9702	52.9748
TRINITY_DN21759_c0_g1	Klf7	21.3192	100.554	109.837	77.2368	17.0079	68.0719	139.544	74.8746	158.72	18.3632	88.5414	10.6961	10.29	14.7015	11.8959
TRINITY_DN23153_c0_g1	POU3F3	312.326	596.34	941.694	616.787	1676.78	1361.44	1366.18	1468.13	1672.62	1232	1452.31	1339.39	1505.28	423.403	1089.36
TRINITY_DN249_c0_g2	c-Myc	0	0	0	0	13.006	35.9625	102.407	50.4586	16.3388	203.664	110.002	124.787	117.6	105.851	116.079
TRINITY_DN249_c0_g4	c-Myc	54.3639	57.2598	71.0712	60.8983	61.0283	60.3657	106.909	76.1009	139.58	108.51	124.045	129.541	142.59	73.5075	115.213
TRINITY_DN3440_c0_g1	POU4F3	102.332	295.377	547.572	315.093	1274.59	1835.37	2182.06	1764.01	2.33411	492.467	247.401	4304.57	2735.67	3684.2	3574.81
TRINITY_DN4370_c0_g2	Sox2-like	562.826	279.316	777.745	539.963	135.063	240.178	203.689	192.977	101.767	178.624	140.195	595.414	269.01	508.672	457.699
TRINITY_DN5257_c0_g2	Sox2-like	136.443	45.3889	56.5339	79.4552	20.0093	26.9719	55.1424	34.0412	205.402	313.843	259.623	72.4956	13.23	47.0448	44.2568
TRINITY_DN5257_c0_g9	Sox2-like	144.97	227.643	171.217	181.277	199.092	204.216	187.934	197.081	141.447	165.269	153.358	167.572	199.92	182.299	183.263
TRINITY_DN6328_c0_g1	Klf11	0	30.7248	17.7678	16.1642	20.0093	29.5407	67.5213	39.0238	8.86963	78.4609	43.6652	57.0457	23.52	35.2836	38.6164
TRINITY_DN6328_c0_g2	Klf11	660.895	696.893	562.917	640.235	345.16	660.169	633.575	546.302	333.778	323.025	328.402	723.767	482.16	535.135	580.354
TRINITY_DN8195_c0_g1	Sox2	9.59363	3.49145	10.4992	7.86141	23.0107	17.9813	4.50142	15.1644	35.9453	0.83469	18.39	0	0	2.9403	0.9801
TRINITY_DN9442_c0_g1	Sox10-like	3.19788	46.7854	25.8441	25.2758	11.0051	26.9719	20.2564	19.4111	0	0	0	24.9575	10.29	67.6269	34.2915
	Removed inconsistent expression/under 20 exp value
TRINITY_DN10895_c0_g1	Sox21B	0	2.09487	0		0	0	0		0.933645	0		0	0	0
TRINITY_DN171216_c0_g1	MBP1	2.13192	2.09487	2.42288		1.00046	1.28438	4.50142		0	0.83469		0	11.76	0
TRINITY_DN21132_c2_g1	Sox21B	0	0.69829	20.9983		1.00046	0	1.12536		0.466822	0		0	0	2.9403
TRINITY_DN226177_c0_g1	Sox21B-like	0	0	0		0	0	0		0	0		0	1.47	5.8806
TRINITY_DN23153_c0_g4	POU3F3	1.06596	0	0.807628		1.00046	1.28438	1.12536		1.86729	0		1.18845	0	11.7612
TRINITY_DN234957_c0_g1	POU6	0	0	0		0	0	0		1.86729	0		0	0	0
TRINITY_DN240785_c0_g1	MycBP	0	6.28461	2.42288		0	0	0		0	0		0	0	0
TRINITY_DN31534_c0_g2	Sox2	0	0	50.8805		0	0	5.62678		0	0		0	0	0
TRINITY_DN61926_c0_g1	Klf9	0	0	0		0	0	0		0	0		0	4.41	0
TRINITY_DN7979_c0_g2	Sox2-like	34.1107	13.9658	26.6517		4.00185	15.4125	12.3789		0	105.171		5.94226	48.51	55.8657

### Sheet: Profiles
Feature	Gene	Avg. Polyp	Avg. Medusa	Avg. Cyst	Avg. RevPolyp	Category
TRINITY_DN23153_c0_g1	POU3F3	616.787	1468.13	1452.31	1089.36	A
TRINITY_DN3440_c0_g1	POU4F3	315.093	1764.01	247.401	3574.81	A
TRINITY_DN4370_c0_g2	Sox2-like	539.963	192.977	140.195	457.699	B
TRINITY_DN5257_c0_g2	Sox2-like	79.4552	34.0412	259.623	44.2568	B
TRINITY_DN6328_c0_g2	Klf11	640.235	546.302	328.402	580.354	B
TRINITY_DN10692_c0_g1	Klf13	16.556	12.133	112.632	9.915	C
TRINITY_DN11297_c0_g1	MBP1	124.241	142.529	76.7794	133.152	C
TRINITY_DN1311_c0_g2	Klf1	100.253	28.6494	130.288	16.6822	C	A= >1000
TRINITY_DN1944_c0_g2	Klf7	105.084	67.4485	117.028	52.9748	C	B= 500-999
TRINITY_DN249_c0_g2	c-Myc	0	50.4586	110.002	116.079	C
TRINITY_DN249_c0_g4	c-Myc	60.8983	76.1009	124.045	115.213	C
TRINITY_DN5257_c0_g9	Sox2-like	181.277	197.081	153.358	183.263	C
TRINITY_DN142296_c0_g1	MBP1	0	0	0	8.53875	D
TRINITY_DN16761_c1_g1	MycBP	18.6887	23.9205	70.2828	15.8162	D	D=<100
TRINITY_DN21759_c0_g1	Klf7	77.2368	74.8746	88.5414	11.8959	D
TRINITY_DN6328_c0_g1	Klf11	16.1642	39.0238	43.6652	38.6164	D
TRINITY_DN9442_c0_g1	Sox10-like	25.2758	19.4111	0	34.2915	D
